# The Role of Replication-induced Chromosomal Copy Numbers in Spatio-temporal Gene Regulation and Evolutionary Chromosome Plasticity

**DOI:** 10.1101/2022.03.30.486354

**Authors:** Marc Teufel, Werner Henkel, Patrick Sobetzko

## Abstract

For a coherent response to environmental changes, bacterial evolution has formed a complex transcriptional regulatory system comprising classical DNA binding proteins sigma factors and modulation of DNA topology. In this study, we investigate replication-induced gene copy numbers - a regulatory concept that is unlike the others not based on modulation of promoter activity but replication dynamics. We show that a large fraction of genes are predominantly affected by transient copy numbers and identify cellular functions and central pathways governed by this mechanism in *Escherichia coli*. Furthermore, we show quantitatively that the previously observed spatio-temporal expression pattern between different growth phases mainly emerges from transient chromosomal copy numbers. We extend the analysis to the plant pathogen *Dickeya dadantii* and the biotechnologically relevant organism *Vibrio natriegens*. The analysis reveals a connection between growth phase dependent gene expression and evolutionary gene migration in these species. Further extension to the bacterial kingdom shows that chromosome evolution is governed by growth rate related transient copy numbers.
