## Supplementary material for "The Role of Replication-induced Chromosomal Copy Numbers in Spatio-temporal Gene Regulation and Evolutionary Chromosome Plasticity": Primer used in this study

### Sheet: Tabelle1
Primer (5'-3')	Application	Template
GAggtctcAGGAGGCTTAGCCGCTAGCTTATAGCTGCAGCTGCATTATCGATGCTAGCTTACGGCTAGCTAGC	Insert rand.DNA tus knockout (F)/oriC::rand.DNA(E) forward primer	Annealed/Overlap-Extension PCR
GAggtctcAAGCGGTCTAGCAATGAAGCTAGCAACAGATAGCTAGAACCAGTAGCTAGCTAGCCGTAAGCTAGC	Insert rand.DNA tus knockout(F)/oriC::rand.DNA(E) forward primer	Annealed/Overlap-Extension PCR
GAggtctcACCGTggataatttgctcaataacgccctg	Homology A tus(F) knockout forward primer	E. coli chromosome MG1655
GAggtctcACTCCccactttagttacaacatacttattttatagc	Homology A tus(F) knockout reverse primer	E. coli chromosome MG1655
GAggtctcACCGTccacggctgcacctgtatgttg	Homology B tus(F) knockout forward primer	E. coli chromosome MG1655
GAggtctcAAGCGcgtccaatggtgatccacaatttc	Homology B tus(F) knockout reverse primer	E. coli chromosome MG1655
GAggtctcAGCACcacgttcgagcatatcgtcaGTTTTgagaccTC	sgRNA T1 tus(F) knockout forward primer	Annealed
GAggtctcAAAACtgacgatatgctcgaacgtgGTGCTgagaccTC	sgRNA T1 tus(F) knockout reverse primer	Annealed
GAggtctcACCGTggtagagcacacgatccgcctg	Homology A oriC::oriS/oriS::oriC(A) forward primer	E. coli chromosome MG1655
GAggtctcACTCCacccaggatcccaggtctttc	Homology A oriC::oriS/oriS::oriC(A) reverse primer	E. coli chromosome MG1655
GAggtctcACCGTcagagttatccacagtagatcg	Homology B oriC::oriS/oriS::oriC(A) forward primer	E. coli chromosome MG1655
GAggtctcAAGCGggaagaggcgggttttaccac	Homology B oriC::oriS/oriS::oriC(A) reverse primer	E. coli chromosome MG1655
GAggtctcAGCACgatcccagcttatacggtccGTTTTgagaccTC	sgRNA T1 oriC::oriS(A)/oriC::rand.DNA(E) forward primer	Annealed
GAggtctcAAAACggaccgtataagctgggatcGTGCTgagaccTC	sgRNA T1 oriC::oriS(A)/oriC::rand.DNA(E)reverse primer	Annealed
GCACgcgaagccctcgagtgagcg	sgRNA T1 oriS::oriC(A) forward primer	Annealed
AAACcgctcactcgagggcttcgc	sgRNA T1 oriS::oriC(A) reverse primer	Annealed
GAggtctcAGGAGGAAGTTCCTATTCcgaagttcctattctctagaaagtataggaacttctggagcggcgtaaccgtcgcac	Insert oriC::oriS(A) forward primer	pICH89921(Addgene #48072)
GAggtctcAAGCGGAAGTTCCTATTCcgaagttcctatactttctagagaataggaacttccaccgtgggaaaaactccagg	Insert oriC::oriS(A) reverse primer	pICH89921(Addgene #48072)
GAggtctcAGGAGattaaaaagaagatctatttatttagagatctgttctattg	Insert oriS::oriC(A)/insPQ::oriC(E) forward primer	E. coli chromosome MG1655
GAggtctcAAGCGtgtggataactctgtcaggaagc	Insert oriS::oriC(A)/insPQ::oriC(E) reverse primer	E. coli chromosome MG1655
GAggtctcACCGTcgtaatcaaattactgttcg	Homology A FRTinsertion(B) forward primer (rrnE downstream)	E. coli chromosome MG1655
GAggtctcACTCCggctgaacttcaggtttag	Homology A FRTinsertion(B) reverse primer (rrnE downstream)	E. coli chromosome MG1655
GAggtctcACCGTcaccgggatgagaaaaaatcg	Homology B FRTinsertion(B) forward primer (rrnE downstream)	E. coli chromosome MG1655
GAggtctcAAGCGgtattcgccgctcacgg	Homology B FRTinsertion(B) reverse primer (rrnE downstream)	E. coli chromosome MG1655
GAggtctcAGCACaaacctgaagttcagcccacGTTTTgagaccTC	sgRNA T1 FRTinsertion(B) forward primer (rrnE downstream)	Annealed
GAggtctcAAAACgtgggctgaacttcaggtttGTGCTgagaccTC	sgRNA T1 FRTinsertion(B) reverse primer (rrnE downstream)	Annealed
GAggtctcAGGAGGAAGTTCCTATaCtttctagaGAATAGGAACTTCgGAATAGGAACTTCCGCTTgagaccTC	Insert FRTinsertion(B) forward primer (rrnE downstream)	Annealed
GAggtctcAAGCGGAAGTTCCTATTCcGAAGTTCCTATTCtctagaaaGtATAGGAACTTCCTCCTgagaccTC	Insert FRTinsertion(B) reverse primer (rrnE downstream)	Annealed
GAggtctcACCGTtcaggccatccagtttccggacag	Homology A loxPinsertion(J) forward primer (rrnD downstream)	E. coli chromosome MG1655
GAggtctcACTCCtcagggtaaccagacccagcc	Homology A loxPinsertion(J) reverse primer (rrnD downstream)	E. coli chromosome MG1655
GAggtctcACCGTtcaaggctgggtctggttaccctgatccagatattcgtccttccatttcacgtaattattcgcAgaatagcgtaacccag	Homology B loxPinsertion(J) forward primer (rrnD downstream)	E. coli chromosome MG1655
GAggtctcAAGCGatcgacgatagcagtgtcgtg	Homology B loxPinsertion(J) reverse primer (rrnD downstream)	E. coli chromosome MG1655
GAggtctcAGGAGATAACTTCGTATAATGTATGCTATACGAAGTTATCGCTTgagaccTC	Insert loxPinsertion(I/J) forward primer (rrnD up-/ downstream)	Annealed
GAggtctcAAGCGATAACTTCGTATAGCATACATTATACGAAGTTATCTCCTgagaccTC	Insert loxPinsertion(I/J) reverse primer (rrnD up-/downstream)	Annealed
GAggtctcAGCACccatttcacgtaattattcgGTTTTgagaccTC	sgRNA T1 loxPinsertion(J) forward primer (rrnD downstream)	Annealed
GAggtctcAAAACcgaataattacgtgaaatggGTGCTgagaccTC	sgRNA T1 loxPinsertion(J) reverse primer (rrnD downstream)	Annealed
GAggtctcACCGTgtggtgtgcgccgcgaaaagc	Homology A loxPinsertion(I) forward primer (rrnD upstream)	E. coli chromosome MG1655
GAggtctcACTCCgttggcacaggtttgtacaacg	Homology A loxPinsertion(I) reverse primer (rrnD upstream)	E. coli chromosome MG1655
GAggtctcACCGTgggttcccctcaccctaacc	Homology B loxPinsertion(I) forward primer (rrnD upstream)	E. coli chromosome MG1655
GAggtctcAAGCGtggcaacggtcgccgtg	Homology B loxPinsertion(I) reverse primer (rrnD upstream)	E. coli chromosome MG1655
GAggtctcAGCACttagggtgaggggaacccgtGTTTTgagaccTC	sgRNA T1 loxPinsertion(I) forward primer (rrnD upstream)	Annealed
GAggtctcAAAACacgggttcccctcaccctaaGTGCTgagaccTC	sgRNA T1 loxPinsertion(I) reverse primer (rrnD upstream)	Annealed
GAggtctcACCGTcggacttcaggcaaaaccaatc	Homology A loxP511insertion(G) forward primer (rrnG upstream)	E. coli chromosome MG1655
GAggtctcACTCCaagcggaagagggcgac	Homology A loxP511insertion(G) reverse primer (rrnG upstream)	E. coli chromosome MG1655
GAggtctcACCGTagtaacttgctacttaagcc	Homology B loxP511insertion(G) forward primer (rrnG upstream)	E. coli chromosome MG1655
GAggtctcAAGCGattacaggtatccagattac	Homology B loxP511insertion(G) reverse primer (rrnG upstream)	E. coli chromosome MG1655
GAggtctcAGGAGATAACTTCGTATAATGTATaCTATACGAAGTTATCGCTTgagaccTC	Insert loxP511insertion(G/H) forward primer (rrnG up-/downstream)	Annealed
GAggtctcAAGCGATAACTTCGTATAGtATACATTATACGAAGTTATCTCCTgagaccTC	Insert loxP511insertion(G/H) reverse primer (rrnG up-/downstream)	Annealed
GAggtctcAGCACttaagtagcaagttactaagGTTTTgagaccTC	sgRNA T1 loxP511insertion(G) forward primer (rrnG upstream)	Annealed
GAggtctcAAAACcttagtaacttgctacttaaGTGCTgagaccTC	sgRNA T1 loxP511insertion(G) reverse primer (rrnG upstream)	Annealed
GAggtctcACCGTcgcgcgatgaaaaagttgc	Homology A loxP511insertion(H) forward primer (rrnG downstream)	E. coli chromosome MG1655
GAggtctcACTCCattattacgaaagcagaaattaagc	Homology A loxP511insertion(H) reverse primer (rrnG downstream)	E. coli chromosome MG1655
GAggtctcACCGTtcacggccctgcatgcgaatg	Homology B loxP511insertion(H) forward primer (rrnG downstream)	E. coli chromosome MG1655
GAggtctcAAGCGgcgcgccgcggacgagatc	Homology B loxP511insertion(H) reverse primer (rrnG downstream)	E. coli chromosome MG1655
GAggtctcAGCACtctgctttcgtaataattcaGTTTTgagaccTC	sgRNA T1 loxP511insertion(H) forward primer (rrnG downstream)	Annealed
GAggtctcAAAACtgaattattacgaaagcagaGTGCTgagaccTC	sgRNA T1 loxP511insertion(H) reverse primer (rrnG downstream)	Annealed
GAggtctcACCGTggcaatccgattgaatcgcagttc	Homology A FRTminsertion(C) forward primer (rrnH upstream)	E. coli chromosome MG1655
GAggtctcACTCCggttgtaggcatgataagacgcgc	Homology A FRTminsertion(C) reverse primer (rrnH upstream)	E. coli chromosome MG1655
GAggtctcACCGTgcatttactttatcaccgggtc	Homology B FRTminsertion(C) forward primer (rrnH upstream)	E. coli chromosome MG1655
GAggtctcAAGCGcgtttcccttaaaaaagcgatg	Homology B FRTminsertion(C) reverse primer (rrnH upstream)	E. coli chromosome MG1655
GAggtctcAGGAGGAAGTTCCTATTCcGAAGTTCCTATTCttcaaataGtATAGGAACTTCCGCTTgagaccTC	Insert FRTminsertion(C/D) forward primer (rrnH up-/downstream)	Annealed
GAggtctcAAGCGGAAGTTCCTATaCtatttgaaGAATAGGAACTTCgGAATAGGAACTTCCTCCTgagaccTC	Insert FRTminsertion(C/D) reverse primer (rrnH up-/downstream)	Annealed
GAggtctcAGCACcttatccgccttaaggtatgGTTTTgagaccTC	sgRNA T1 FRTminsertion(C) forward primer (rrnH upstream)	Annealed
GAggtctcAAAACcataccttaaggcggataagGTGCTgagaccTC	sgRNA T1 FRTminsertion(C) reverse primer (rrnH upstream)	Annealed
GAggtctcACCGTgtaaaaggctccacgctggg	Homology A FRTminsertion(D) forward primer (rrnH downstream)	E. coli chromosome MG1655
GAggtctcACTCCcctttttattatctggtttgtcaggaatctggc	Homology A FRTminsertion(D) reverse primer (rrnH downstream)	E. coli chromosome MG1655
GAggtctcACCGTgtgccttttttatttatgccgctttatgtg	Homology B FRTminsertion(D) forward primer (rrnH downstream)	E. coli chromosome MG1655
GAggtctcAAGCGcaccacccgccagggatatg	Homology B FRTminsertion(D) reverse primer (rrnH downstream)	E. coli chromosome MG1655
GAggtctcAGCACtaaaaaggcaccgattccccGTTTTgagaccTC	sgRNA T1 FRTminsertion(D) forward primer (rrnH downstream)	Annealed
GAggtctcAAAACggggaatcggtgcctttttaGTGCTgagaccTC	sgRNA T1 FRTminsertion(D) reverse primer (rrnH downstream)	Annealed
GAggtctcACCGTgttaacaaaaagtagttccagacgc	Homology A insPQ::oriC/oriC::rand.DNA(E) forward primer	E. coli chromosome MG1655
GAggtctcACTCCgttttcctgatgcatgttcacctg	Homology A insPQ::oriC/oriC::rand.DNA(E) reverse primer	E. coli chromosome MG1655
GAggtctcACCGTcagcaaaaaccacgcaatgatag	Homology B insPQ::oriC/oriC::rand.DNA(E) forward primer	E. coli chromosome MG1655
GAggtctcAAGCGgatccctgctacgttcaggctg	Homology B insPQ::oriC/oriC::rand.DNA(E) reverse primer	E. coli chromosome MG1655
GAggtctcAGCACatgccttccacgccggatatGTTTTgagaccTC	sgRNA T1 insPQ::oriC(E) forward primer	Annealed
GAggtctcAAAACatatccggcgtggaaggcatGTGCTgagaccTC	sgRNA T1 insPQ::oriC(E) reverse primer	Annealed
