## Supplementary material for "The Role of Replication-induced Chromosomal Copy Numbers in Spatio-temporal Gene Regulation and Evolutionary Chromosome Plasticity": regulatory pathway information

pathway	ngenes in set	ngenes in pathway	ratio	set genes in pathway	all genes in pathway
4-hydroxybenzoate biosynthesis II (bacteria)	1	1	1	ubiC	ubiC
allantoin degradation to ureidoglycolate II (ammonia producing)	3	3	1	allC;allB;allE	allB;allC;allE
arginine dependent acid resistance	1	1	1	adiA	adiA
&beta;-alanine biosynthesis III	1	1	1	panD	panD
&beta;-D-glucuronide and D-glucuronate degradation	2	2	1	uxaC;uidA	uxaC;uidA
bis(guanylyl molybdenum cofactor) biosynthesis	1	1	1	mobA	mobA
CDP-diacylglycerol biosynthesis I	4	4	1	gpsA;plsB;cdsA;plsC	cdsA;plsC;plsB;gpsA
CDP-diacylglycerol biosynthesis II	5	5	1	gpsA;plsB;cdsA;acpP;plsC	gpsA;plsC;cdsA;plsB;acpP
coenzyme A biosynthesis I (prokaryotic)	3	3	1	dfp;coaD;coaE	coaD;coaE;dfp
CreCB Two-Component Signal Transduction System	2	2	1	creB;creC	creB;creC
D-allose degradation	3	3	1	alsE;alsK;rpiB	rpiB;alsE;alsK
D-serine degradation	1	1	1	dsdA	dsdA
DcuSR Two-Component Signal Transduction System, C<sub>4</sub>-dicarboxylate-dependent	2	2	1	dcuS;dcuR	dcuR;dcuS
demethylmenaquinol-8 biosynthesis I	1	1	1	menA	menA
DpiBA Two-Component Signal Transduction System	2	2	1	dpiB;dpiA	dpiA;dpiB
fructoselysine and psicoselysine degradation	3	3	1	frlB;frlD;frlC	frlB;frlD;frlC
glutathione biosynthesis	2	2	1	gshB;gshA	gshA;gshB
glutathionylspermidine biosynthesis	1	1	1	gss	gss
glycine biosynthesis I	1	1	1	glyA	glyA
guanylyl molybdenum cofactor biosynthesis	1	1	1	mobA	mobA
heme <i>b</i> biosynthesis II (oxygen-independent)	4	4	1	hemG;hemE;hemN;hemH	hemH;hemE;hemN;hemG
heme <i>b</i> biosynthesis V (aerobic)	4	4	1	hemG;hemE;hemF;hemH	hemE;hemH;hemF;hemG
Kdo transfer to lipid IV<sub>A</sub> (<i>E. coli</i>)	1	1	1	waaA	waaA
L-alanine biosynthesis I	2	2	1	avtA;ilvE	ilvE;avtA
L-arginine degradation III (arginine decarboxylase/agmatinase pathway)	3	3	1	adiA;speB;speA	speA;adiA;speB
L-asparagine biosynthesis I	1	1	1	asnB	asnB
L-glutamine biosynthesis I	1	1	1	glnA	glnA
L-idonate degradation	3	3	1	idnO;idnK;idnD	idnO;idnK;idnD
L-proline biosynthesis I (from L-glutamate)	3	3	1	proA;proB;proC	proC;proA;proB
lipid A-core biosynthesis (<i>E. coli</i> K-12)	10	10	1	waaG;waaY;waaU;waaO;waaJ;waaC;waaB;waaF;waaP;waaQ	waaC;waaF;waaY;waaB;waaO;waaJ;waaU;waaP;waaQ;waaG
lipoate salvage I	1	1	1	lplA	lplA
menaquinol-8 biosynthesis	1	1	1	ubiE	ubiE
<i>N</i>-acetylglucosamine degradation I	2	2	1	nagA;nagB	nagB;nagA
NtrBC Two-Component Regulatory System	2	2	1	glnL;glnG	glnL;glnG
octaprenyl diphosphate biosynthesis	1	1	1	ispB	ispB
periplasmic disulfide bond reduction	2	2	1	dsbD;trxA	trxA;dsbD
phosphatidylserine and phosphatidylethanolamine biosynthesis I	2	2	1	psd;pssA	pssA;psd
propanoyl CoA degradation I	1	1	1	scpA	scpA
pseudouridine degradation	2	2	1	psuG;psuK	psuG;psuK
putrescine biosynthesis I	2	2	1	speB;speA	speA;speB
putrescine biosynthesis III	1	1	1	speC	speC
QseBC Two-Component Signal Transduction System, quorum sensing related	2	2	1	qseB;qseC	qseB;qseC
<i>S</i>-methyl-5'-thioadenosine degradation IV	1	1	1	mtn	mtn
siroheme biosynthesis	1	1	1	cysG	cysG
superpathway of heme <i>b</i> biosynthesis from uroporphyrinogen-III	5	5	1	hemG;hemE;hemN;hemF;hemH	hemN;hemE;hemH;hemF;hemG
taurine degradation IV	1	1	1	tauD	tauD
UDP-&alpha;-D-glucuronate biosynthesis (from UDP-glucose)	1	1	1	ugd	ugd
UhpBA Two Component Signal Transduction System	2	2	1	uhpA;uhpB	uhpA;uhpB
ZraSR Two-Component Signal Transduction System	2	2	1	zraS;zraR	zraR;zraS
flavin biosynthesis I (bacteria and plants)	7	8	0.875	ribF;ribD;ribA;ybjI;ribB;ribC;yigB	ribF;ribC;ribE;ybjI;yigB;ribB;ribD;ribA
L-ascorbate degradation I (bacterial, anaerobic)	7	8	0.875	ulaE;ulaD;ulaF;ulaG;ulaB;ulaC;ptsH	ulaE;ulaD;ulaF;ulaG;ulaC;ulaB;ulaA;ptsH
superpathway of L-homoserine and L-methionine biosynthesis	7	8	0.875	metE;metH;metB;metA;asd;metC;metL	metA;metE;metB;metH;metC;malY;asd;metL
L-methionine biosynthesis I	5	6	0.833333333333333	metE;metH;metB;metA;metC	metA;metE;metB;metH;metC;malY
superpathway of &beta;-D-glucuronosides degradation	5	6	0.833333333333333	kdgK;uxaC;uxuA;uxuB;uidA	uxuB;uxuA;kdgK;eda;uxaC;uidA
enterobacterial common antigen biosynthesis	4	5	0.8	rffM;rfe;wzxE;wzyE	rffM;wecF;rfe;wzxE;wzyE
L-lysine biosynthesis I	8	10	0.8	dapF;dapB;argD;asd;dapA;dapD;lysC;dapE	dapF;lysA;dapE;argD;serC;dapD;dapA;asd;lysC;dapB
L-lyxose degradation	4	5	0.8	sgbU;sgbE;araD;lyxK	rhaA;lyxK;sgbU;araD;sgbE
L-phenylalanine biosynthesis I	4	5	0.8	ilvE;tyrA;pheA;tyrB	tyrB;aspC;ilvE;pheA;tyrA
UDP-<i>N</i>-acetyl-D-glucosamine biosynthesis I	4	5	0.8	glmS;glmU;pgi;glmM	glmU;glmS;glmM;kduI;pgi
superpathway of coenzyme A biosynthesis I (bacteria)	7	9	0.777777777777778	dfp;coaD;panC;coaA;panB;panD;coaE	panC;panE;ilvC;panB;coaA;coaD;coaE;dfp;panD
superpathway of <i>S</i>-adenosyl-L-methionine biosynthesis	7	9	0.777777777777778	metE;metH;metB;metA;asd;metC;metL	metA;metE;metB;metH;metC;malY;asd;metL;metK
allantoin degradation to glyoxylate III	3	4	0.75	allC;allB;allE	allA;allB;allC;allE
D-arabinose degradation I	3	4	0.75	fucI;fucK;aldA	fucI;fucK;fucA;aldA
D-fructuronate degradation	3	4	0.75	kdgK;uxuA;uxuB	uxuB;uxuA;kdgK;eda
L-fucose degradation I	3	4	0.75	fucI;fucK;fucU	fucA;fucK;fucI;fucU
glycine cleavage	3	4	0.75	gcvP;gcvH;gcvT	lpd;gcvP;gcvH;gcvT
L-aspartate degradation III (anaerobic)	3	4	0.75	glnA;dcuB;dcuA	dcuA;dcuB;aspA;glnA
L-homoserine biosynthesis	3	4	0.75	asd;lysC;metL	lysC;asd;thrA;metL
L-tyrosine biosynthesis I	3	4	0.75	tyrA;pheA;tyrB	tyrB;aspC;pheA;tyrA
N<sup>6</sup>-L-threonylcarbamoyladenosine<sup>37</sup>-modified tRNA biosynthesis	3	4	0.75	tsaC;tsaD;tsaE	tsaE;tsaD;tsaB;tsaC
pyrimidine deoxyribonucleotides dephosphorylation	3	4	0.75	dut;mazG;nudI	mazG;dut;nudI;nudG
superpathway of hexuronide and hexuronate degradation	6	8	0.75	kdgK;uxaC;uxaA;uxuA;uxuB;uidA	uxaA;uxaB;uxuB;uxuA;kdgK;eda;uxaC;uidA
superpathway of L-serine and glycine biosynthesis I	3	4	0.75	glyA;serB;serA	serC;serA;serB;glyA
superpathway of L-lysine, L-threonine and L-methionine biosynthesis I	14	19	0.736842105263158	metE;metH;metB;dapF;dapB;metA;argD;asd;metC;dapA;dapD;lysC;dapE;thrB	thrB;thrC;aspC;dapF;lysA;dapE;argD;serC;dapD;dapA;asd;lysC;dapB;metA;metE;metB;metH;metC;malY
pentose phosphate pathway (non-oxidative branch) I	5	7	0.714285714285714	talB;rpiB;rpe;rpiA;tktA	talB;talA;tktA;tktB;rpe;rpiB;rpiA
superpathway of <i>N</i>-acetylglucosamine, <i>N</i>-acetylmannosamine and <i>N</i>-acetylneuraminate degradation	5	7	0.714285714285714	nanE;nagA;nanK;nanA;nagB	nagB;nagA;nanE;nanK;nanM;nanQ;nanA
chorismate biosynthesis from 3-dehydroquinate	4	6	0.666666666666667	aroK;aroE;aroL;aroD	aroC;aroA;aroL;aroK;aroE;aroD
conversion of succinate to propanoate	2	3	0.666666666666667	scpC;scpA	scpA;scpB;scpC
fatty acid biosynthesis initiation III	2	3	0.666666666666667	fabB;acpP	fabF;fabB;acpP
folate transformations III (<i>E. coli</i>)	8	12	0.666666666666667	metH;gcvP;fau;gcvH;glyA;folD;gcvT;folA	folA;folM;fau;metF;metH;lpd;gcvP;gcvH;gcvT;folD;glyA;thyA
formaldehyde oxidation II (glutathione-dependent)	2	3	0.666666666666667	frmA;yeiG	frmB;yeiG;frmA
ketogluconate metabolism	4	6	0.666666666666667	ghrB;idnO;idnK;idnD	idnO;idnK;idnD;dkgB;dkgA;ghrB
L-aspartate degradation II (aerobic)	2	3	0.666666666666667	glnA;dcuA	dcuA;glnA;aspA
L-cysteine biosynthesis I	2	3	0.666666666666667	cysE;cysM	cysE;cysK;cysM
L-cysteine biosynthesis VII (from <i>S</i>-sulfo-L-cysteine)	4	6	0.666666666666667	grxC;cysE;nrdH;cysM	cysM;cysE;nrdH;grxB;grxC;grxA
L-ornithine biosynthesis I	4	6	0.666666666666667	argA;argD;argE;argC	argA;argB;argC;argD;gabT;argE
L-serine biosynthesis I	2	3	0.666666666666667	serB;serA	serC;serA;serB
L-threonine degradation II	2	3	0.666666666666667	tdh;kbl	yiaY;tdh;kbl
L-valine biosynthesis	6	9	0.666666666666667	ilvB;ilvE;ilvN;ilvD;ilvI;ilvH	ilvD;ilvE;ilvC;ilvB;ilvN;ilvG;ilvM;ilvI;ilvH
palmitoleate biosynthesis I (from (5Z)-dodec-5-enoate)	4	6	0.666666666666667	fabB;tesA;acpP;fabZ	fabI;fabZ;fabG;fabB;tesA;acpP
Rcs Signal Transduction System	2	3	0.666666666666667	rcsD;rcsC	rcsC;rcsB;rcsD
ribose phosphorylation	2	3	0.666666666666667	rbsD;fucU	rbsK;fucU;rbsD
tetrahydromonapterin biosynthesis	2	3	0.666666666666667	folX;folE	folM;folX;folE
thioredoxin pathway	2	3	0.666666666666667	trxA;trxC	trxB;trxC;trxA
tRNA-uridine 2-thiolation and selenation (bacteria)	8	12	0.666666666666667	mnmE;tusA;tusB;tusC;tusD;tusE;mnmC;iscS	mnmC;mnmA;iscS;sufS;tusA;tusE;tusB;tusC;tusD;mnmE;mnmG;selU
aspartate superpathway	16	25	0.64	metE;metH;metB;dapF;dapB;metA;nadB;argD;asd;metC;nadC;dapA;dapD;lysC;dapE;thrB	thrB;thrC;aspC;dapF;lysA;dapE;argD;serC;dapD;dapA;asd;lysC;dapB;metA;metE;metB;metH;metC;malY;nadD;nadE;nadC;nadA;nadB;metK
superpathway of Kdo<sub>2</sub>-lipid A biosynthesis	16	25	0.64	waaG;waaY;waaA;waaU;waaO;waaJ;waaC;waaB;kdsD;waaF;waaP;waaQ;lpxD;kdsB;lpxA;acpP	lpxB;lpxK;lpxH;lpxD;lpxC;lpxA;kdsB;kdsC;kdsA;kdsD;gutQ;waaA;lpxL;lpxM;waaC;waaF;waaY;waaB;waaO;waaJ;waaU;waaP;waaQ;waaG;acpP
L-isoleucine biosynthesis I (from threonine)	5	8	0.625	ilvE;ilvD;ilvI;ilvA;ilvH	ilvD;ilvE;ilvC;ilvI;ilvH;ilvG;ilvM;ilvA
5-aminoimidazole ribonucleotide biosynthesis I	3	5	0.6	purD;purF;purN	purF;purD;purN;purL;purM
arsenic detoxification (yeast)	3	5	0.6	grxC;nrdH;arsC	arsC;grxA;grxB;nrdH;grxC
chorismate biosynthesis I	6	10	0.6	aroB;aroK;aroE;aroF;aroL;aroD	aroB;aroG;aroH;aroF;aroC;aroA;aroL;aroK;aroE;aroD
D-galacturonate degradation I	3	5	0.6	kdgK;uxaC;uxaA	uxaA;kdgK;uxaB;uxaC;eda
glutathione-glutaredoxin redox reactions	3	5	0.6	grxC;dsbA;nrdH	dsbA;grxA;grxB;nrdH;grxC
L-ascorbate degradation II (bacterial, aerobic)	3	5	0.6	sgbU;sgbE;lyxK	lyxK;yiaK;sgbH;sgbU;sgbE
<i>N</i>-acetylneuraminate and <i>N</i>-acetylmannosamine degradation I	3	5	0.6	nanE;nanK;nanA	nanE;nanK;nanM;nanQ;nanA
phosphopantothenate biosynthesis I	3	5	0.6	panC;coaA;panB	panC;panE;ilvC;panB;coaA
ppGpp metabolism	3	5	0.6	gpp;relA;spoT	gpp;relA;spoT;ndk;adk
<i>S</i>-adenosyl-L-methionine salvage I	3	5	0.6	metE;metH;mtn	mtn;luxS;metH;metE;metK
superpathway of aromatic amino acid biosynthesis	12	20	0.6	ilvE;aroB;aroK;tyrA;aroE;aroF;pheA;tyrB;aroL;aroD;trpB;trpA	aroB;aroG;aroH;aroF;aroC;aroA;aroL;aroK;aroE;aroD;trpC;trpE;trpD;trpA;trpB;ilvE;tyrB;aspC;pheA;tyrA
superpathway of menaquinol-8 biosynthesis I	6	10	0.6	ubiE;ispB;menA;menB;menF;menC	ispB;menE;menC;menF;menD;menH;menB;menI;ubiE;menA
superpathway of ubiquinol-8 biosynthesis (early decarboxylation)	6	10	0.6	ubiE;ubiD;ubiC;ubiA;ispB;ubiH	ubiC;ubiF;ubiE;ubiH;ubiG;ubiI;ubiD;ubiA;ispB;ispA
superpathway of enterobacterial common antigen biosynthesis	7	12	0.583333333333333	rffM;rfe;wecE;wzxE;rffH;wzyE;rffC	rffC;wecE;rfbA;rffH;rffG;wecC;wecB;rffM;wecF;rfe;wzxE;wzyE
L-leucine biosynthesis	4	7	0.571428571428571	ilvE;leuA;tyrB;leuC	leuB;dmlA;ilvE;tyrB;leuA;leuC;leuD
superpathway of branched chain amino acid biosynthesis	8	14	0.571428571428571	ilvE;leuA;ilvD;ilvI;ilvA;tyrB;ilvH;leuC	leuB;dmlA;tyrB;leuA;leuC;leuD;ilvD;ilvE;ilvC;ilvI;ilvH;ilvG;ilvM;ilvA
superpathway of L-threonine biosynthesis	4	7	0.571428571428571	asd;lysC;metL;thrB	lysC;asd;thrA;metL;thrB;thrC;aspC
superpathway of phospholipid biosynthesis I (bacteria)	8	14	0.571428571428571	gpsA;psd;plsB;cdsA;acpP;pssA;plsC;clsA	clsA;clsB;pssA;psd;gpsA;plsC;cdsA;plsB;pgsA;pgpA;pgpB;pgpC;clsC;acpP
ubiquinol-8 biosynthesis (early decarboxylation)	4	7	0.571428571428571	ubiE;ubiD;ubiA;ubiH	ubiF;ubiE;ubiH;ubiG;ubiI;ubiD;ubiA
8-amino-7-oxononanoate biosynthesis I	5	9	0.555555555555556	bioH;fabB;acpP;bioF;fabZ	bioH;fabF;fabB;fabI;fabZ;fabG;bioC;bioF;acpP
formate to dimethyl sulfoxide electron transfer	5	9	0.555555555555556	fdoG;fdoI;fdoH;dmsA;dmsC	fdnG;fdnH;fdnI;fdoG;fdoH;fdoI;dmsA;dmsB;dmsC
formate to nitrite electron transfer	5	9	0.555555555555556	nrfA;nrfD;fdoG;fdoI;fdoH	fdnG;fdnH;fdnI;fdoG;fdoH;fdoI;nrfD;nrfC;nrfA
gluconeogenesis I	10	18	0.555555555555556	glpX;pck;fbaA;fbp;gpmM;eno;mdh;pgi;tpiA;pgk	kduI;pgi;fbp;glpX;ybhA;yggF;fbaA;fbaB;gapA;pgk;gpmM;eno;pck;mdh;ppsA;maeA;maeB;tpiA
cytochrome <i>c</i> biogenesis (system I type)	13	24	0.541666666666667	secE;nrfA;nrfB;dsbD;dsbA;yajC;trxA;ccmB;secF;ccmC;secY;napC;trxC	dsbD;ccmH;ccmF;ccmG;yajC;secF;secD;secY;secG;secE;yidC;ccmB;ccmA;ccmC;ccmD;trxC;trxA;ccmE;torC;torY;napC;nrfA;nrfB;dsbA
(5Z)-dodecenoate biosynthesis I	3	6	0.5	fabB;acpP;fabZ	fabI;fabG;fabB;fabZ;fabA;acpP
2-hydroxypenta-2,4-dienoate degradation	2	4	0.5	mhpD;mhpE	mhpD;mhpE;eutE;mhpF
3-dehydroquinate biosynthesis I	2	4	0.5	aroB;aroF	aroB;aroG;aroH;aroF
3-phenylpropanoate and 3-(3-hydroxyphenyl)propanoate degradation	6	12	0.5	mhpD;hcaF;hcaC;hcaB;mhpE;mhpC	mhpC;mhpB;mhpA;hcaB;hcaC;hcaD;hcaF;hcaE;mhpD;mhpE;eutE;mhpF
3-phenylpropanoate and 3-(3-hydroxyphenyl)propanoate degradation to 2-hydroxypentadienoate	4	8	0.5	hcaF;hcaC;hcaB;mhpC	mhpC;mhpB;mhpA;hcaB;hcaC;hcaD;hcaF;hcaE
4-amino-2-methyl-5-diphosphomethylpyrimidine biosynthesis I	1	2	0.5	thiC	thiD;thiC
6-hydroxymethyl-dihydropterin diphosphate biosynthesis I	2	4	0.5	folB;folE	folK;folB;nudB;folE
adenine and adenosine salvage II	1	2	0.5	rihC	apt;rihC
adenosine nucleotides degradation III	1	2	0.5	amn	amn;ppnN
adenosylcobinamide-GDP salvage from cobinamide I	1	2	0.5	cobU	cobU;btuR
ADP-L-<i>glycero</i>-&beta;-D-<i>manno</i>-heptose biosynthesis	2	4	0.5	rfaD;gmhB	hldE;gmhB;rfaD;gmhA
allantoin degradation IV (anaerobic)	4	8	0.5	ybcF;allC;allB;allE	allB;allC;allE;fdrA;allD;carB;carA;ybcF
anhydromuropeptides recycling I	6	12	0.5	glmU;murB;mpl;nagA;ldcA;glmM	murQ;anmK;nagZ;ampD;amiD;nagA;glmM;glmU;ldcA;mpl;murA;murB
ArcAB Two-Component Signal Transduction System, quinone dependent	1	2	0.5	arcB	arcA;arcB
autoinducer AI-2 biosynthesis I	1	2	0.5	mtn	mtn;luxS
BarA UvrY Two-Component Signal Transduction System	1	2	0.5	barA	uvrY;barA
BasSR Two-Component Signal Transduction System	1	2	0.5	basS	basS;basR
biotin-carboxyl carrier protein assembly	2	4	0.5	birA;accA	birA;accC;accA;accD
BtsSR Two-Component Signal Transduction System	1	2	0.5	btsS	btsR;btsS
cinnamate and 3-hydroxycinnamate degradation to 2-hydroxypentadienoate	4	8	0.5	hcaF;hcaC;hcaB;mhpC	hcaC;hcaD;hcaF;hcaE;mhpB;mhpC;hcaB;mhpA
<i>cis</i>-vaccenate biosynthesis	3	6	0.5	tesA;acpP;fabZ	tesA;fabF;fabG;fabZ;fabI;acpP
CpxAR Two-Component Signal Transduction System	1	2	0.5	cpxA	cpxA;cpxR
CusSR Two-Component Signal Transduction System	1	2	0.5	cusR	cusS;cusR
cyanate degradation	1	2	0.5	cynS	cynT;cynS
D-gluconate degradation	1	2	0.5	idnK	idnK;gntK
dTDP-<i>N</i>-acetylthomosamine biosynthesis	3	6	0.5	wecE;rffH;rffC	rffC;wecE;rfbA;rffH;rfbB;rffG
EnvZ/OmrR Two-Component Signal Transduction System	1	2	0.5	envZ	envZ;ompR
ethylene glycol degradation	1	2	0.5	aldA	aldA;fucO
EvgSA Two-Component Signal Transduction System	1	2	0.5	evgS	evgA;evgS
fatty acid biosynthesis initiation II	2	4	0.5	fabB;acpP	fabF;fabB;fabH;acpP
folate polyglutamylation	1	2	0.5	glyA	glyA;folC
GlrKR Two-Component Signal Transduction System	1	2	0.5	glrK	glrR;glrK
HprSR Two-Component Signal Transduction System	1	2	0.5	hprS	hprR;hprS
hydroxymethylpyrimidine salvage	1	2	0.5	pdxK	pdxK;thiD
L-alanine biosynthesis III	1	2	0.5	iscS	iscS;sufS
L-arginine biosynthesis I (via L-ornithine)	6	12	0.5	argI;argA;argF;argD;argE;argC	argG;argH;argI;argF;carB;carA;argA;argB;argC;argD;gabT;argE
L-asparagine biosynthesis II	1	2	0.5	asnB	asnB;asnA
L-carnitine respiration	2	4	0.5	caiB;caiC	caiA;caiB;caiD;caiC
L-cysteine degradation III	2	4	0.5	trxA;trxC	aspC;sseA;trxA;trxC
L-lactaldehyde degradation (aerobic)	1	2	0.5	aldA	aldA;lldD
L-selenocysteine biosynthesis I (bacteria)	2	4	0.5	selA;serS	selD;selA;serS;selC
L-threonine biosynthesis	1	2	0.5	thrB	thrB;thrC
lipoate biosynthesis and incorporation I	2	4	0.5	lipB;acpP	lipA;lipB;fdx;acpP
methylglyoxal degradation IV	1	2	0.5	aldA	aldA;lldD
molybdenum cofactor biosynthesis	5	10	0.5	sbp;mog;modC;moeA;modB	mog;moeA;modC;modB;modA;sbp;cysA;cysW;cysU;cysP
muropeptide degradation	2	4	0.5	pepD;ldcA	ldcA;mpaA;ycjG;pepD
palmitate biosynthesis II (type II fatty acid synthase)	3	6	0.5	fabB;acpP;fabZ	fabF;fabB;fabG;fabZ;fabI;acpP
pentose phosphate pathway	5	10	0.5	talB;rpiB;rpe;rpiA;tktA	talB;talA;tktA;tktB;rpe;rpiB;rpiA;pgl;zwf;gnd
periplasmic disulfide bond formation	1	2	0.5	dsbA	dsbB;dsbA
PhoRB Two-Component Signal Transduction System, phosphate-dependent	1	2	0.5	phoR	phoB;phoR
prenylated FMNH<sub>2</sub> biosynthesis	2	4	0.5	nudF;ubiX	nudF;nudJ;thiM;ubiX
preQ<sub>0</sub> biosynthesis	2	4	0.5	queC;folE	folE;queD;queE;queC
purine deoxyribonucleosides degradation I	1	2	0.5	deoD	deoD;add
pyrimidine nucleobases salvage II	1	2	0.5	codA	codA;upp
pyrimidine ribonucleosides degradation	2	4	0.5	udp;deoB	cdd;udp;ppnP;deoB
pyrimidine ribonucleosides salvage III	2	4	0.5	rihC;codA	rihA;rihB;rihC;codA
queuosine biosynthesis I (<i>de novo</i>)	2	4	0.5	queF;queG	queF;tgt;queA;queG
sedoheptulose bisphosphate bypass	1	2	0.5	fbaA	pfkA;fbaA
superpathway of 5-aminoimidazole ribonucleotide biosynthesis	3	6	0.5	purD;purF;purN	purN;purF;purD;purL;purM;purT
superpathway of L-alanine biosynthesis	3	6	0.5	avtA;ilvE;iscS	ilvE;avtA;iscS;sufS;alaA;alaC
superpathway of L-asparagine biosynthesis	1	2	0.5	asnB	asnB;asnA
superpathway of unsaturated fatty acids biosynthesis (<i>E. coli</i>)	4	8	0.5	fabB;tesA;acpP;fabZ	fabA;fabB;tesA;fabF;fabG;fabZ;fabI;acpP
tetrahydrofolate biosynthesis I	2	4	0.5	folP;folA	folP;folC;folA;folM
tetrapyrrole biosynthesis I (from glutamate)	5	10	0.5	hemL;hemD;hemB;hemC;hemA	hemD;hemC;hemB;hemL;hemA;gltX;gltU;gltV;gltW;gltT
thiamine diphosphate biosynthesis I (E. coli)	1	2	0.5	thiE	thiL;thiE
thiosulfate disproportionation IV (rhodanese)	2	4	0.5	ygaP;glpE	glpE;pspE;sseA;ygaP
UDP-&alpha;-D-glucose biosynthesis	1	2	0.5	galU	galU;pgm
superpathway of chorismate metabolism	27	55	0.490909090909091	ubiE;acpT;ubiD;ilvE;aroB;aroK;ubiC;tyrA;ubiA;aroE;aroF;ispB;pheA;ubiH;folB;tyrB;menA;folP;menB;aroL;aroD;folA;folE;menC;trpB;pabC;trpA	ubiC;ubiF;ubiH;ubiG;ubiI;ubiD;ubiA;ispB;ispA;aroB;aroG;aroH;aroF;aroC;aroA;aroL;aroK;aroE;aroD;trpC;trpE;trpD;trpA;trpB;ilvE;tyrB;aspC;pheA;tyrA;entA;acpT;acpS;entD;entE;menE;menC;menD;menH;menB;menI;menA;ubiE;folP;folC;folA;folM;folK;folB;nudB;folE;pabB;pabA;pabC;entB;entF
glycolysis I (from glucose 6-phosphate)	9	19	0.473684210526316	glpX;fbaA;fbp;gpmM;eno;pgi;gpmA;tpiA;pgk	pykA;pykF;eno;gpmM;pgk;gapA;tpiA;fbaA;fbaB;pfkB;pfkA;kduI;pgi;ppsA;fbp;glpX;ybhA;yggF;gpmA
superpathway of arginine and polyamine biosynthesis	9	19	0.473684210526316	argI;argA;argF;speB;argD;speA;argE;argC;speC	speA;speB;speC;speD;speE;cadA;ldcC;argG;argH;argI;argF;carB;carA;argA;argB;argC;argD;gabT;argE
superpathway of thiamine diphosphate biosynthesis I	6	13	0.461538461538462	thiC;thiH;thiG;thiE;thiF;iscS	thiD;thiC;thiL;thiE;thiG;dxs;thiF;thiH;iscS;sufS;fdx;thiS;thiI
guanosine nucleotides degradation III	5	11	0.454545454545455	aphA;yrfG;deoD;umpG;umpH	guaD;aphA;umpH;umpG;yrfG;xdhA;xdhB;xdhC;deoD;xapA;ppnP
superpathway of tetrahydrofolate biosynthesis	5	11	0.454545454545455	folB;folP;folA;folE;pabC	folP;folC;folA;folM;folK;folB;nudB;folE;pabB;pabA;pabC
adenosine deoxyribonucleotides <i>de novo</i> biosynthesis II	4	9	0.444444444444444	nrdD;nrdH;trxA;trxC	nrdA;nrdB;nrdE;nrdF;ndk;nrdD;trxC;trxA;nrdH
glycolysis II (from fructose 6-phosphate)	8	18	0.444444444444444	glpX;fbaA;fbp;gpmM;eno;gpmA;tpiA;pgk	pykA;pykF;eno;gpmM;pgk;gapA;tpiA;fbaA;fbaB;pfkB;pfkA;ppsA;fbp;glpX;ybhA;yggF;phoA;gpmA
pyrimidine deoxyribonucleotides <i>de novo</i> biosynthesis II	4	9	0.444444444444444	nrdD;dut;mazG;nudI	dcd;mazG;dut;nudI;thyA;tmk;ndk;adk;nrdD
thiazole component of thiamine diphosphate biosynthesis I	4	9	0.444444444444444	thiH;thiG;thiF;iscS	thiG;dxs;thiF;thiH;iscS;sufS;fdx;thiS;thiI
UDP-<i>N</i>-acetylmuramoyl-pentapeptide biosynthesis I (<i>meso</i>-diaminopimelate containing)	4	9	0.444444444444444	murB;murI;ddlB;ddlA	murA;murB;murF;murC;murD;murI;murE;ddlA;ddlB
superpathway of pyrimidine deoxyribonucleotides <i>de novo</i> biosynthesis (<i>E. coli</i>)	7	16	0.4375	nrdD;nrdH;dut;trxA;mazG;nudI;trxC	dcd;nrdD;mazG;dut;nudI;thyA;tmk;ndk;adk;nrdE;nrdF;nrdA;nrdB;trxC;trxA;nrdH
2-carboxy-1,4-naphthoquinol biosynthesis	3	7	0.428571428571429	menB;menF;menC	menE;menC;menF;menD;menH;menB;menI
biotin biosynthesis I	6	14	0.428571428571429	bioH;fabB;acpP;bioA;bioF;fabZ	bioH;fabF;fabB;fabI;fabZ;fabG;bioC;bioF;bioD;bioA;bioB;acpP;thiS;fdx
fatty acid elongation -- saturated	3	7	0.428571428571429	fabB;acpP;fabZ	fabA;fabZ;fabG;fabB;fabF;fabI;acpP
glucose and glucose-1-phosphate degradation	3	7	0.428571428571429	yigL;yidA;gcd	yigL;yidA;ybiV;yihX;pgm;glk;gcd
lipid IV<sub>A</sub> biosynthesis (<i>E. coli</i>)	3	7	0.428571428571429	lpxD;lpxA;acpP	lpxB;lpxK;lpxH;lpxD;lpxC;lpxA;acpP
superpathway of fatty acid biosynthesis initiation (E. coli)	3	7	0.428571428571429	fabB;acpP;accA	fabD;accA;accD;fabF;fabB;fabH;acpP
superpathway of polyamine biosynthesis I	3	7	0.428571428571429	speB;speA;speC	speA;speB;speC;speD;speE;cadA;ldcC
superpathway of purine deoxyribonucleosides degradation	3	7	0.428571428571429	deoB;deoD;deoC	deoD;add;deoB;deoC;eutE;adhE;mhpF
superpathway of sulfate assimilation and cysteine biosynthesis	6	14	0.428571428571429	cysE;cysM;trxA;serB;serA;trxC	cysH;cysJ;cysI;cysD;cysN;cysC;cysE;cysK;cysM;serC;serA;serB;trxC;trxA
<i>O</i>-antigen building blocks biosynthesis (<i>E. coli</i>)	5	12	0.416666666666667	glmS;glmU;pgi;rffH;glmM	glf;rfbC;rfbD;rfbA;rffH;rfbB;pgm;glmU;glmS;glmM;kduI;pgi
superpathway of adenosine nucleotides <i>de novo</i> biosynthesis II	5	12	0.416666666666667	nrdD;nrdH;trxA;purA;trxC	purA;purB;adk;nrdA;nrdB;nrdE;nrdF;ndk;nrdD;trxC;trxA;nrdH
2-deoxy-&alpha;-D-ribose 1-phosphate degradation	2	5	0.4	deoB;deoC	deoB;deoC;eutE;adhE;mhpF
5-aminoimidazole ribonucleotide biosynthesis II	2	5	0.4	purD;purF	purF;purD;purL;purM;purT
CMP-3-deoxy-D-<I>manno</I>-octulosonate biosynthesis	2	5	0.4	kdsD;kdsB	kdsB;kdsC;kdsA;kdsD;gutQ
fatty acid biosynthesis initiation (type II)	2	5	0.4	acpP;accA	fabD;fabH;accA;accD;acpP
galactose degradation I (Leloir pathway)	2	5	0.4	galM;galU	galK;galT;galE;galU;galM
guanine and guanosine salvage I	2	5	0.4	deoD;hpt	gpt;hpt;deoD;xapA;ppnP
guanosine deoxyribonucleotides <i>de novo</i> biosynthesis II	4	10	0.4	nrdD;nrdH;trxA;trxC	nrdA;nrdB;nrdD;nrdE;nrdF;ndk;adk;trxC;trxA;nrdH
L-tryptophan biosynthesis	2	5	0.4	trpB;trpA	trpC;trpE;trpD;trpA;trpB
lipoprotein posttranslational modification	4	10	0.4	rseP;lspA;lolB;lgt	lgt;lnt;lspA;sppA;rseP;lolB;lolE;lolD;lolC;lolA
methylglyoxal degradation I	2	5	0.4	gloC;yeiG	gloA;gloB;yeiG;gloC;dld
NAD <i>de novo</i> biosynthesis I (from aspartate)	2	5	0.4	nadB;nadC	nadD;nadE;nadC;nadA;nadB
purine ribonucleosides degradation	2	5	0.4	deoB;deoD	add;deoD;xapA;ppnP;deoB
sulfoquinovose degradation I	2	5	0.4	yihT;yihS	yihT;yihU;yihV;yihS;yihQ
superpathway of adenosylcobalamin salvage from cobinamide I	2	5	0.4	cobS;cobU	cobS;cobC;cobT;cobU;btuR
thiamine diphosphate salvage II	2	5	0.4	thiE;pdxK	thiM;thiE;thiL;pdxK;thiD
superpathway of glycolysis and the Entner-Doudoroff pathway	9	23	0.391304347826087	glpX;fbaA;fbp;gpmM;eno;pgi;gpmA;tpiA;pgk	eda;edd;pykA;pykF;eno;gpmM;pgk;gapA;tpiA;fbaA;fbaB;pfkB;pfkA;kduI;pgi;ppsA;fbp;glpX;ybhA;yggF;gpmA;zwf;pgl
pyrimidine deoxyribonucleotides <i>de novo</i> biosynthesis I	5	13	0.384615384615385	dut;trxA;mazG;nudI;trxC	mazG;dut;nudI;thyA;tmk;ndk;adk;nrdE;nrdF;nrdA;nrdB;trxC;trxA
superpathway of guanosine nucleotides <i>de novo</i> biosynthesis II	5	13	0.384615384615385	nrdD;nrdH;trxA;gmk;trxC	guaB;guaA;gmk;nrdA;nrdB;nrdD;nrdE;nrdF;ndk;adk;trxC;trxA;nrdH
ATP biosynthesis	3	8	0.375	atpB;atpE;atpF	atpB;atpF;atpE;atpD;atpG;atpA;atpH;atpC
formate to trimethylamine <i>N</i>-oxide electron transfer	3	8	0.375	fdoG;fdoI;fdoH	fdnG;fdnH;fdnI;fdoG;fdoH;fdoI;torC;torA
superpathway of (Kdo)<SUB>2</SUB>-lipid A biosynthesis	6	16	0.375	waaA;kdsD;lpxD;kdsB;lpxA;acpP	waaA;lpxB;lpxK;lpxH;lpxD;lpxC;lpxA;lpxL;lpxP;lpxM;kdsB;kdsC;kdsA;kdsD;gutQ;acpP
superpathway of purine nucleotides <i>de novo</i> biosynthesis II	9	24	0.375	purD;purH;nrdD;nrdH;trxA;gmk;purF;purA;trxC	purF;purD;purL;purM;purT;purC;purH;purE;purK;guaB;guaA;gmk;purA;purB;adk;nrdA;nrdB;nrdE;nrdF;ndk;nrdD;trxC;trxA;nrdH
superpathway of pyrimidine deoxyribonucleosides degradation	3	8	0.375	deoB;deoC;deoA	cdd;deoA;ppnP;deoB;deoC;eutE;adhE;mhpF
methylerythritol phosphate pathway I	4	11	0.363636363636364	dxr;ispG;fldB;fldA	dxs;dxr;ispH;ispD;ispE;ispF;idi;ispG;fdx;fldB;fldA
superpathway of fatty acid biosynthesis I (E. coli)	4	11	0.363636363636364	fabB;acpP;fabZ;accA	fabD;accA;accD;fabH;fabA;fabZ;fabG;fabB;fabF;fabI;acpP
superpathway of fucose and rhamnose degradation	4	11	0.363636363636364	fucI;fucK;fucU;aldA	fucA;fucK;fucI;fucU;rhaD;rhaB;rhaA;rhaM;aldA;lldD;fucO
superpathway of pyrimidine deoxyribonucleotides <i>de novo</i> biosynthesis	8	23	0.347826086956522	pyrI;dut;trxA;mazG;pyrE;pyrG;nudI;trxC	mazG;dut;nudI;thyA;tmk;nrdE;nrdF;nrdA;nrdB;carB;carA;pyrB;pyrI;pyrC;pyrE;pyrF;pyrD;pyrH;ndk;adk;pyrG;trxC;trxA
superpathway of hexitol degradation (bacteria)	9	26	0.346153846153846	glpX;fbaA;fbp;gpmM;eno;gpmA;tpiA;pgk;gatB	mtlD;srlD;kbaY;gatY;gatD;gatC;gatB;gatA;pykA;pykF;eno;gpmM;pgk;gapA;tpiA;fbaA;fbaB;pfkB;pfkA;ppsA;fbp;glpX;ybhA;yggF;phoA;gpmA
(Kdo)<sub>2</sub>-lipid A biosynthesis (<i>E. coli</i>)	1	3	0.333333333333333	acpP	lpxL;lpxM;acpP
4-aminobenzoate biosynthesis I	1	3	0.333333333333333	pabC	pabB;pabA;pabC
acyl carrier protein metabolism	2	6	0.333333333333333	acpT;acpP	acpH;acpS;acpT;entB;acpP;entF
adenine and adenosine salvage III	2	6	0.333333333333333	deoD;hpt	xapA;deoD;ppnP;add;hpt;gpt
adenosine nucleotides degradation II	4	12	0.333333333333333	aphA;deoD;umpG;umpH	deoD;xapA;ppnP;add;xdhA;xdhB;xdhC;aphA;umpH;umpG;ushA;phoA
adenosine ribonucleotides <i>de novo</i> biosynthesis	1	3	0.333333333333333	purA	purA;purB;adk
adenosylcobalamin biosynthesis from adenosylcobinamide-GDP I	1	3	0.333333333333333	cobS	cobS;cobC;cobT
<i>bis</i>(guanylyl molybdopterin) cofactor sulfurylation	1	3	0.333333333333333	iscS	fdhD;iscS;sufS
L-arabinose degradation I	1	3	0.333333333333333	araD	araA;araD;araB
L-asparagine degradation I	1	3	0.333333333333333	ansB	ansB;ansA;iaaA
L-cysteine degradation II	2	6	0.333333333333333	metC;cysM	metC;malY;cysK;cysM;tnaA;cyuA
L-threonine degradation III (to methylglyoxal)	1	3	0.333333333333333	tdh	yiaY;tdh;tynA
lipoate biosynthesis and incorporation II	1	3	0.333333333333333	lplA	lplA;lipA;fdx
NAD phosphorylation and dephosphorylation	1	3	0.333333333333333	nadK	nadK;pntB;pntA
NAD salvage pathway II (PNC IV cycle)	1	3	0.333333333333333	pncC	nadD;pncC;nadE
peptidoglycan biosynthesis I (<I>meso</I>-diaminopimelate containing)	4	12	0.333333333333333	murB;murI;ddlB;ddlA	murG;mraY;murA;murB;murF;murC;murD;murI;murE;ddlA;ddlB;murJ
peptidoglycan maturation (<i>meso</i>-diaminopimelate containing)	6	18	0.333333333333333	mtgA;dacB;ftsI;mrcB;ampH;dacD	ftsW;mrdB;mtgA;pbpC;dacB;ampH;yfeW;dacC;dacD;dacA;ldtE;mrdA;ftsI;mrcB;mrcA;mepH;mepS;ldtD
polyisoprenoid biosynthesis (<i>E. coli</i>)	2	6	0.333333333333333	bacA;ispB	ispA;ispU;bacA;ybjG;pgpB;ispB
pyrimidine deoxyribonucleosides degradation	1	3	0.333333333333333	deoA	cdd;deoA;ppnP
superoxide radicals degradation	2	6	0.333333333333333	katG;adeD	sodA;sodB;sodC;katE;katG;adeD
superpathway of guanine and guanosine salvage	2	6	0.333333333333333	deoD;hpt	gpt;hpt;deoD;xapA;ppnP;gsk
superpathway of methylglyoxal degradation	4	13	0.307692307692308	yqhD;gloC;yeiG;aldA	gloA;gloB;yeiG;gloC;dld;gpr;dkgB;dkgA;yeaE;yqhD;gldA;aldA;lldD
superpathway of L-arginine, putrescine, and 4-aminobutanoate degradation	3	10	0.3	adiA;speB;puuA	puuD;puuB;puuA;adiA;speB;sad;gabD;patD;puuC;patA
superpathway of L-threonine metabolism	6	20	0.3	ilvE;tdh;ilvD;ilvI;kbl;ilvH	ltaE;eutE;adhE;mhpF;tynA;yiaY;tdh;kbl;tdcE;pflB;pta;tdcD;ackA;ilvD;ilvE;ilvC;ilvI;ilvH;ilvG;ilvM
superpathway of pyridoxal 5'-phosphate biosynthesis and salvage	3	10	0.3	epd;pdxJ;pdxK	pdxK;pdxY;pdxI;pdxH;epd;dxs;pdxJ;pdxB;serC;pdxA
superpathway of glycolysis, pyruvate dehydrogenase, TCA, and glyoxylate bypass	13	44	0.295454545454545	glpX;fbaA;fbp;gpmM;fumB;eno;mdh;pgi;gltA;gpmA;tpiA;pgk;fumE	aceB;aceA;maeA;mdh;fumC;fumB;fumA;fumD;fumE;sucD;sucC;sucA;sucB;icd;gltA;acnA;acnB;sdhD;sdhC;sdhB;sdhA;mqo;pykA;pykF;eno;gpmM;pgk;gapA;tpiA;fbaA;fbaB;pfkB;pfkA;kduI;pgi;ppsA;fbp;glpX;ybhA;yggF;gpmA;aceE;aceF;lpd
glycerol and glycerophosphodiester degradation	2	7	0.285714285714286	glpK;ugpQ	glpK;glpQ;ugpQ;glpD;glpA;glpB;glpC
glycerol-3-phosphate to fumarate electron transfer	2	7	0.285714285714286	frdC;frdB	glpA;glpB;glpC;frdA;frdB;frdC;frdD
glyoxylate cycle	2	7	0.285714285714286	mdh;gltA	maeA;mdh;aceB;aceA;gltA;acnA;acnB
pyridoxal 5'-phosphate biosynthesis I	2	7	0.285714285714286	epd;pdxJ	pdxH;epd;dxs;pdxJ;pdxB;serC;pdxA
superpathway of L-aspartate and L-asparagine biosynthesis	2	7	0.285714285714286	ansB;asnB	aspC;asnB;asnA;ansB;ansA;iaaA;aspA
superpathway of histidine, purine, and pyrimidine biosynthesis	12	43	0.27906976744186	purD;purH;nrdD;pyrI;nrdH;trxA;gmk;pyrE;pyrG;purF;purA;trxC	hisD;hisC;hisB;hisH;hisF;hisA;hisI;hisG;purF;purD;purL;purM;purT;purC;purH;purE;purK;guaB;guaA;gmk;purA;purB;nrdA;nrdB;nrdE;nrdF;nrdD;carB;carA;pyrB;pyrI;pyrC;pyrE;pyrF;pyrD;pyrH;ndk;adk;pyrG;prs;trxC;trxA;nrdH
colanic acid building blocks biosynthesis	3	11	0.272727272727273	pgi;ugd;galU	gmd;fcl;kduI;pgi;manA;cpsG;cpsB;galU;pgm;galE;ugd
mixed acid fermentation	9	33	0.272727272727273	ppc;fumB;hycG;mdh;frdC;gltA;frdB;fumE;fdhF	pta;eutD;ackA;tdcE;pflB;eutE;adhE;adhP;pykA;pykF;ldhA;fumC;fumB;fumA;fumD;fumE;maeA;mdh;ppc;fdhF;hycE;hycB;hycG;hycF;hycC;hycD;frdA;frdB;frdC;frdD;gltA;acnB;icd
superpathway of L-arginine and L-ornithine degradation	3	11	0.272727272727273	adiA;speB;puuA	adiA;speB;sad;gabD;speF;patD;patA;puuD;puuC;puuB;puuA
adenine and adenosine salvage V	1	4	0.25	deoD	deoD;ppnP;add;gsk
alanine racemization	1	4	0.25	metC	malY;metC;alr;dadX
assimilatory sulfate reduction I	2	8	0.25	trxA;trxC	cysH;cysJ;cysI;cysD;cysN;cysC;trxC;trxA
di-<i>trans</i>,poly-<i>cis</i>-undecaprenyl phosphate biosynthesis	1	4	0.25	bacA	ispU;bacA;ybjG;pgpB
glycerol-3-phosphate to hydrogen peroxide electron transport	1	4	0.25	ccp	glpA;glpB;glpC;ccp
hydrogen to fumarate electron transfer	2	8	0.25	frdC;frdB	hybA;hybB;hybO;hybC;frdA;frdB;frdC;frdD
nitrate reduction III (dissimilatory)	3	12	0.25	fdoG;fdoI;fdoH	fdnG;fdnH;fdnI;fdoG;fdoH;fdoI;narG;narH;narI;narY;narZ;narV
putrescine degradation II	1	4	0.25	puuA	puuD;puuC;puuB;puuA
pyridoxal 5'-phosphate salvage I	1	4	0.25	pdxK	pdxH;pdxK;pdxY;pdxI
pyrimidine ribonucleosides salvage II	1	4	0.25	rihC	cdd;rihC;rihA;rihB
salvage pathways of pyrimidine deoxyribonucleotides	1	4	0.25	deoA	cdd;deoA;ppnP;tdk
superpathway of pyrimidine ribonucleotides <i>de novo</i> biosynthesis	3	12	0.25	pyrI;pyrE;pyrG	carB;carA;pyrB;pyrI;pyrC;pyrE;pyrF;pyrD;pyrH;ndk;adk;pyrG
UMP biosynthesis I	2	8	0.25	pyrI;pyrE	carB;carA;pyrB;pyrI;pyrC;pyrE;pyrF;pyrD
UTP and CTP <i>de novo</i> biosynthesis	1	4	0.25	pyrG	pyrH;ndk;adk;pyrG
ammonia assimilation cycle III	3	13	0.230769230769231	glnA;pyrG;asnB	asnB;carB;carA;pyrG;guaA;hisH;hisF;glsB;glsA;gltB;gltD;gdhA;glnA
salvage pathways of pyrimidine ribonucleotides	2	9	0.222222222222222	udp;codA	upp;ndk;adk;udp;ppnP;cdd;codA;udk;cmk
tRNA processing	2	9	0.222222222222222	rnpB;pnp	rnb;rbn;rnpB;rnpA;rnt;rnd;pnp;rph;rne
biotin biosynthesis from 8-amino-7-oxononanoate I	1	5	0.2	bioA	bioD;bioA;bioB;thiS;fdx
D-mannose degradation I	1	5	0.2	ptsH	manA;manZ;manY;manX;ptsH
ethanolamine utilization	2	10	0.2	eutB;eutC	eutB;eutC;eutE;mhpF;pta;eutD;ackA;purT;adhE;adhP
GDP-mannose biosynthesis	1	5	0.2	pgi	kduI;pgi;manA;cpsG;cpsB
glycerol degradation I	1	5	0.2	glpK	glpK;glpD;glpA;glpB;glpC
guanosine ribonucleotides <i>de novo</i> biosynthesis	1	5	0.2	gmk	guaB;guaA;gmk;ndk;adk
hydrogen to dimethyl sulfoxide electron transfer	2	10	0.2	dmsA;dmsC	dmsA;dmsB;dmsC;hybA;hybB;hybO;hybC;hyaC;hyaB;hyaA
inosine-5'-phosphate biosynthesis I	1	5	0.2	purH	purC;purB;purH;purE;purK
L-alanine degradation I	1	5	0.2	metC	malY;metC;alr;dadX;dadA
nitrate reduction X (dissimilatory, periplasmic)	1	5	0.2	napB	glpD;napB;napA;napG;napH
polymyxin resistance	1	5	0.2	arnD	arnA;arnB;arnC;arnD;arnT
superpathway of pyrimidine nucleobases salvage	1	5	0.2	pyrG	pyrH;ndk;adk;pyrG;upp
TCA cycle I (prokaryotic)	4	21	0.19047619047619	fumB;mdh;gltA;fumE	maeA;mdh;fumC;fumB;fumA;fumD;fumE;sucD;sucC;sucA;sucB;lpd;icd;gltA;acnA;acnB;sdhD;sdhC;sdhB;sdhA;mqo
NADH to dimethyl sulfoxide electron transfer	3	16	0.1875	nuoA;dmsA;dmsC	nuoA;nuoH;nuoJ;nuoK;nuoL;nuoM;nuoN;nuoI;nuoG;nuoF;nuoE;nuoC;nuoB;dmsA;dmsB;dmsC
L-glutamine degradation I	2	11	0.181818181818182	pyrG;asnB	gltB;gltD;asnB;carB;carA;pyrG;guaA;hisH;hisF;glsB;glsA
superpathway of pyrimidine ribonucleosides salvage	2	11	0.181818181818182	rihC;pyrG	rihC;rihA;rihB;cdd;udk;upp;pyrH;pyrG;cmk;ndk;adk
NADH to fumarate electron transfer	3	17	0.176470588235294	frdC;nuoA;frdB	nuoA;nuoH;nuoJ;nuoK;nuoL;nuoM;nuoN;nuoI;nuoG;nuoF;nuoE;nuoC;nuoB;frdA;frdB;frdC;frdD
superpathway of glyoxylate bypass and TCA	4	23	0.173913043478261	fumB;mdh;gltA;fumE	aceB;aceA;maeA;mdh;fumC;fumB;fumA;fumD;fumE;sucD;sucC;sucA;sucB;lpd;icd;gltA;acnA;acnB;sdhD;sdhC;sdhB;sdhA;mqo
(aminomethyl)phosphonate degradation	2	12	0.166666666666667	ppa;phnP	phnO;phnL;phnH;phnG;phnI;phnM;phnJ;phnP;phnN;apt;ppa;phoA
cardiolipin biosynthesis I	1	6	0.166666666666667	clsA	pgpA;pgpB;pgpC;clsA;clsB;pgsA
dTDP-&beta;-L-rhamnose biosynthesis	1	6	0.166666666666667	rffH	rfbC;rfbD;rfbA;rffH;rfbB;pgm
glycerophosphodiester degradation	1	6	0.166666666666667	ugpQ	glpQ;ugpQ;glpD;glpA;glpB;glpC
methylglyoxal degradation III	1	6	0.166666666666667	yqhD	gpr;dkgB;dkgA;yeaE;yqhD;gldA
galactitol degradation	1	7	0.142857142857143	gatB	pfkB;kbaY;gatY;gatD;gatC;gatB;gatA
glycogen degradation I	1	7	0.142857142857143	malZ	malQ;glgP;glgX;malZ;pgm;glk;malP
methylphosphonate degradation I	1	7	0.142857142857143	phnP	phnL;phnH;phnG;phnI;phnM;phnJ;phnP
NADH to hydrogen peroxide electron transfer	2	14	0.142857142857143	ccp;nuoA	nuoA;nuoH;nuoJ;nuoK;nuoL;nuoM;nuoN;nuoI;nuoG;nuoF;nuoE;nuoC;nuoB;ccp
superpathway of ornithine degradation	1	7	0.142857142857143	puuA	speF;patD;patA;puuD;puuC;puuB;puuA
enterobactin biosynthesis	1	8	0.125	acpT	entC;entA;acpT;acpS;entD;entE;entB;entF
molybdopterin biosynthesis	1	8	0.125	iscS	moaA;moaD;moaE;moeB;ynjE;iscS;sufS;moaC
N-end rule pathway I (prokaryotic)	1	9	0.111111111111111	aat	aat;leuX;leuU;leuP;leuZ;leuV;leuQ;leuW;leuT
superpathway of glycol metabolism and degradation	1	10	0.1	aldA	gcl;glxR;garK;glxK;glcB;glcD;glcE;glcF;aldA;fucO
tRNA charging	10	109	0.0917431192660551	trpS;glyQ;pheV;valS;glyS;proS;argX;serS;ileS;leuS	argS;cysS;glnS;gltX;ileS;leuS;valS;alaS;asnS;aspS;tyrS;trpS;thrS;serS;proS;pheS;pheT;lysU;lysS;hisS;glyS;glyQ;metG;argV;argZ;argW;argQ;argX;argU;argY;cysT;glnW;glnX;glnU;glnV;gltU;gltV;gltW;gltT;ileY;ileX;ileT;ileU;ileV;leuV;leuQ;leuW;leuT;leuX;leuU;leuP;leuZ;valW;valT;valX;valU;valY;valV;valZ;alaU;alaV;alaW;alaT;alaX;asnT;asnU;asnV;asnW;aspT;aspU;aspV;tyrV;tyrT;tyrU;trpT;thrV;thrW;thrT;thrU;selC…
NADH to trimethylamine <i>N</i>-oxide electron transfer	1	15	0.0666666666666667	nuoA	nuoA;nuoH;nuoJ;nuoK;nuoL;nuoM;nuoN;nuoI;nuoG;nuoF;nuoE;nuoC;nuoB;torC;torA
NADH to cytochrome <i>bd</i> oxidase electron transfer I	1	17	0.0588235294117647	nuoA	nuoA;nuoH;nuoJ;nuoK;nuoL;nuoM;nuoN;nuoI;nuoG;nuoF;nuoE;nuoC;nuoB;cydA;cydB;cydX;cydH
NADH to cytochrome <i>bo</i> oxidase electron transfer I	1	17	0.0588235294117647	nuoA	nuoA;nuoH;nuoJ;nuoK;nuoL;nuoM;nuoN;nuoI;nuoG;nuoF;nuoE;nuoC;nuoB;cyoD;cyoA;cyoB;cyoC
nitrate reduction VIII (dissimilatory)	1	19	0.0526315789473684	nuoA	nuoA;nuoH;nuoJ;nuoK;nuoL;nuoM;nuoN;nuoI;nuoG;nuoF;nuoE;nuoC;nuoB;narG;narH;narI;narY;narZ;narV
2,3-dihydroxybenzoate biosynthesis	0	3	0		entC;entB;entA
2-methylcitrate cycle I	0	8	0		fadK;fadD;acs;prpE;prpC;prpD;acnB;prpB
2-<I>O</I>-&alpha;-mannosyl-D-glycerate degradation	0	3	0		mngB;garK;glxK
2-oxoglutarate decarboxylation to succinyl-CoA	0	3	0		sucA;sucB;lpd
4-aminobutanoate degradation I	0	3	0		puuE;sad;puuC
4-aminobutanoate degradation II	0	2	0		gabT;gabD
5-(methoxycarbonylmethoxy)uridine biosynthesis	0	3	0		cmoB;cmoA;cmoM
acetate and ATP formation from acetyl-CoA I	0	3	0		ackA;pta;eutD
acetate conversion to acetyl-CoA	0	1	0		acs
acetoacetate degradation (to acetyl CoA)	0	4	0		atoB;atoA;atoD;ydiF
adenosylcobalamin salvage from cobalamin	0	1	0		btuR
Aerotactic Two-Component Signal Transduction System	0	2	0		cheY;cheA
aminopropylcadaverine biosynthesis	0	3	0		speE;cadA;ldcC
AtoSC Two-Component Signal Transduction System	0	2	0		atoC;atoS
autoinducer AI-2 degradation	0	3	0		lsrF;lsrK;lsrG
BaeSR Two-Component Signal Transduction System	0	2	0		baeR;baeS
cadaverine biosynthesis	0	2	0		cadA;ldcC
cardiolipin biosynthesis III	0	5	0		pgsA;pgpA;pgpB;pgpC;clsC
Chemotactic Two-Component Signal Transduction	0	3	0		cheY;cheB;cheA
chitobiose degradation	0	2	0		chbG;chbF
citrate degradation	0	3	0		citD;citF;citE
citrate lyase activation	0	6	0		citX;citG;citC;citD;citF;citE
CMP phosphorylation	0	3	0		cmk;ndk;adk
colanic acid (<i>Escherichia coli</i> K12) biosynthesis	0	11	0		wcaJ;wcaI;wcaF;wcaE;wcaC;wcaB;wcaL;wcaK;wzxC;wcaD;wcaA
curcumin degradation	0	1	0		curA
cyclopropane fatty acid (CFA) biosynthesis	0	1	0		cfa
cytidylyl molybdenum cofactor biosynthesis	0	1	0		mocA
D-galactarate degradation I	0	5	0		garL;garR;garD;garK;glxK
D-galactonate degradation	0	3	0		dgoK;dgoA;dgoD
<i>D</i>-glucarate degradation I	0	5	0		garL;garR;gudD;garK;glxK
D-gulosides conversion to D-glucosides	0	3	0		ycjS;ycjR;ycjQ
D-lactate to cytochrome <i>bo</i> oxidase electron transfer	0	5	0		dld;cyoD;cyoA;cyoB;cyoC
D-malate degradation	0	1	0		dmlA
D-sorbitol degradation II	0	1	0		srlD
D-xylose degradation I	0	2	0		xylB;xylA
Entner-Doudoroff shunt	0	2	0		eda;edd
ethanol degradation I	0	4	0		adhP;eutE;adhE;mhpF
fatty acid &beta;-oxidation I (generic)	0	7	0		fadA;fadI;fadD;fadK;fadE;fadJ;fadB
fructose degradation	0	1	0		fruK
GDP-L-fucose biosynthesis I (from GDP-D-mannose)	0	2	0		gmd;fcl
glycerol degradation V	0	4	0		gldA;dhaK;dhaL;dhaM
glycerol-3-phosphate to cytochrome <i>bo</i> oxidase electron transfer	0	5	0		glpD;cyoD;cyoA;cyoB;cyoC
glycine betaine biosynthesis I (Gram-negative bacteria)	0	2	0		betA;betB
glycogen biosynthesis I (from ADP-D-Glucose)	0	4	0		glgA;glgB;glgC;pgm
glycolate and glyoxylate degradation I	0	7	0		gcl;glcD;glcE;glcF;glxR;garK;glxK
glycolate and glyoxylate degradation II	0	4	0		glcB;glcD;glcE;glcF
guanine and guanosine salvage III	0	1	0		gsk
hydrogen to trimethylamine N-oxide electron transfer	0	9	0		hybA;hybB;hybO;hybC;hyaC;hyaB;hyaA;torC;torA
KdpDE Two-Component Signal Transduction System, potassium-dependent	0	2	0		kdpE;kdpD
L-alanine biosynthesis II	0	2	0		alaA;alaC
L-arginine degradation II (AST pathway)	0	5	0		astA;astB;astC;astD;astE
L-aspartate biosynthesis	0	1	0		aspC
L-galactonate degradation	0	1	0		lgoD
L-glutamate biosynthesis I	0	2	0		gltB;gltD
L-glutamate biosynthesis III	0	1	0		gdhA
L-glutamate degradation II	0	2	0		aspC;aspA
L-glutamate degradation IX (via 4-aminobutanoate)	0	2	0		gadA;gadB
L-histidine biosynthesis	0	8	0		hisD;hisC;hisB;hisH;hisF;hisA;hisI;hisG
L-lactaldehyde degradation (anaerobic)	0	1	0		fucO
L-lysine degradation I	0	10	0		cadA;ldcC;patA;patD;sad;gabD;puuE;gabT;glaH;lhgD
L-rhamnose degradation I	0	4	0		rhaD;rhaB;rhaA;rhaM
L-serine degradation	0	4	0		sdaB;tdcB;sdaA;tdcG
L-threonine degradation I	0	6	0		tdcE;pflB;pta;tdcD;ackA;tdcB
L-threonine degradation IV	0	4	0		ltaE;eutE;adhE;mhpF
L-tryptophan degradation II (via pyruvate)	0	1	0		tnaA
lactose degradation III	0	1	0		lacZ
mannitol degradation I	0	1	0		mtlD
melibiose degradation	0	1	0		melA
NAD salvage pathway I (PNC VI cycle)	0	4	0		nadD;pncB;pncA;nadE
NAD salvage pathway IV (from nicotinamide riboside)	0	1	0		nadR
NADH to cytochrome <i>bd</i> oxidase electron transfer II	0	5	0		ndh;cydA;cydB;cydX;cydH
NADH to cytochrome <i>bo</i> oxidase electron transfer II	0	5	0		ndh;cyoD;cyoA;cyoB;cyoC
NarQ Two-Component Signal Transduction System, nitrate dependent	0	3	0		narP;narQ;narL
NarX Two-Component Signal Transduction System, nitrate dependent	0	3	0		narP;narX;narL
nitrate reduction IX (dissimilatory)	0	9	0		glpA;glpB;glpC;narG;narH;narI;narY;narZ;narV
nitrate reduction VIIIb (dissimilatory)	0	4	0		ndh;narG;narH;narI
oleate &beta;-oxidation	0	9	0		fadM;fadK;fadD;fadI;fadA;fadE;fadJ;fadB;atoB
pentose phosphate pathway (oxidative branch) I	0	3	0		pgl;zwf;gnd
phenylacetate degradation I (aerobic)	0	10	0		paaH;paaE;paaA;paaC;paaB;paaJ;paaG;paaZ;paaK;paaF
phenylethylamine degradation I	0	2	0		tynA;feaB
PhoQP Two-Component Signal Transduction System, magnesium-dependent	0	2	0		phoP;phoQ
proline degradation	0	1	0		putA
proline to cytochrome <i>bo</i> oxidase electron transfer	0	5	0		putA;cyoD;cyoA;cyoB;cyoC
PRPP biosynthesis	0	1	0		prs
putrescine degradation I	0	3	0		patD;puuC;patA
pyrimidine deoxyribonucleotide phosphorylation	0	4	0		tmk;cmk;ndk;adk
pyrimidine nucleobases salvage I	0	1	0		upp
pyrimidine ribonucleosides salvage I	0	2	0		cdd;udk
PyrSR Two-Component Signal Transduction System	0	2	0		pyrS;pyrR
pyruvate decarboxylation to acetyl CoA I	0	3	0		aceF;lpd;aceE
pyruvate to cytochrome <i>bd</i> oxidase electron transfer	0	5	0		poxB;cydA;cydB;cydX;cydH
pyruvate to cytochrome <i>bo</i> oxidase electron transfer	0	5	0		poxB;cyoD;cyoA;cyoB;cyoC
RstBA Two-Component Signal Transduction System	0	2	0		rstA;rstB
S-adenosyl-L-methionine biosynthesis	0	1	0		metK
spermidine biosynthesis I	0	2	0		speE;speD
succinate to cytochrome <i>bd</i> oxidase electron transfer	0	8	0		sdhD;sdhC;sdhB;sdhA;cydA;cydB;cydX;cydH
succinate to cytochrome <i>bo</i> oxidase electron transfer	0	8	0		sdhD;sdhC;sdhB;sdhA;cyoD;cyoA;cyoB;cyoC
sulfate activation for sulfonation	0	3	0		cysD;cysN;cysC
superpathway of 4-aminobutanoate degradation	0	3	0		sad;puuC;gabD
superpathway of acetate utilization and formation	0	4	0		acs;ackA;pta;eutD
superpathway of D-glucarate and D-galactarate degradation	0	6	0		gudD;garL;garR;garD;garK;glxK
superpathway of phenylethylamine degradation	0	12	0		tynA;feaB;paaH;paaE;paaA;paaC;paaB;paaJ;paaG;paaZ;paaK;paaF
TorTSR Signal Transduction System, TMAO dependent	0	2	0		torR;torS
<i>trans, trans</i>-farnesyl diphosphate biosynthesis	0	1	0		ispA
trehalose biosynthesis I	0	2	0		otsA;otsB
trehalose degradation I (low osmolarity)	0	2	0		treC;glk
trehalose degradation II (cytosolic)	0	2	0		treF;glk
trehalose degradation VI (periplasmic)	0	1	0		treA
two-component alkanesulfonate monooxygenase	0	2	0		ssuE;ssuD
UDP-&alpha;-D-galactose biosynthesis	0	1	0		galE
UDP-<i>N</i>-acetyl-&alpha;-D-mannosaminouronate biosynthesis	0	2	0		wecC;wecB
uracil degradation III	0	6	0		rutD;rutC;rutE;ydfG;rutB;rutA
xanthine and xanthosine salvage	0	3	0		gpt;xapA;ppnP
